# Lipid nanoparticle-mediated delivery of mRNA into the mouse and human retina and other ocular tissues

**DOI:** 10.1101/2023.07.13.548758

**Authors:** Cheri Z. Chambers, Gillian L. Soo, Abbi L. Engel, Birth Defects Research Laboratory (BDRL), Ian A. Glass, Andrea Frassetto, Paolo G. V. Martini, Timothy J. Cherry

## Abstract

**Purpose:** Lipid nanoparticles (LNPs) show promise in their ability to introduce mRNA to drive protein expression in specific cell types of the mammalian eye. Here, we examined the ability of mRNA encapsulated in lipid nanoparticles (LNPs) with two distinct formulations to drive gene expression in mouse and human retina and other ocular tissues.

**Methods:** We introduced mRNA carrying LNPs into two biological systems. Intravitreal injections were tested to deliver LNPs into the mouse eye. Human retinal pigment epithelium (RPE) and retinal explants were used to assess mRNA expression in human tissue. We analyzed specificity of expression using histology, immunofluorescence, and imaging.

**Results:** In mice, mRNAs encoding GFP and ciliary neurotrophic factor (CNTF) were specifically expressed by Müller glia and retinal pigment epithelium (RPE). Acute inflammatory changes measured by microglia distribution (Iba-1) or interleukin-6 (IL-6) expression were not observed 6 hours post-injection. Human RPE also expressed high levels of GFP. Human retinal explants expressed GFP in cells with apical and basal processes consistent with Müller glia and in perivascular cells consistent with macrophages.

**Conclusions:** We demonstrated the ability to reliably transfect subpopulations of retinal cells in mice eye tissues *in vivo* and in human ocular tissues. Of significance, intravitreal injections were sufficient to transfect the RPE in mice. To our knowledge we demonstrate delivery of mRNA using LNPs in human ocular tissues for the first time.

**Translational Relevance:** Ocular gene-replacement therapies using non-viral vector methods are of interest as alternatives to adeno-associated virus (AAV) vectors. Our studies show that mRNA LNP delivery can be used to transfect retinal cells in both mouse and human tissues without inducing significant inflammation. This promising methodology could be used to transfect retinal cell lines, tissue explants, mice, or potentially as gene-replacement therapy in a clinical setting in the future.
