## Supplemental Table 1 for "Lipid nanoparticle-mediated delivery of mRNA into the mouse and human retina and other ocular tissues"

### Sheet: MC Table
Müller Cells
Symbol	Location	MC expression	Diseases; proteins	Coding DNA sequence size	Gene reference	Disease paper
PRPF6	20q13.33	1.17	dominant retinits pigmentosa; protein: pre-mRNA processing factor 6	3047	https://uswest.ensembl.org/Homo_sapiens/Gene/Summary?db=core;g=ENSG00000101161;r=20:63981132-64033100;t=ENST00000266079	https://pubmed.ncbi.nlm.nih.gov/21549338/
CCT2	12q15	1.01	recessive Leber congenital amaurosis; protein: chaperonin containing TCP1 (T-complex polypeptide 1) subunit 2	1916; 2189; 1728	https://uswest.ensembl.org/Homo_sapiens/Gene/Summary?db=core;g=ENSG00000166226;r=12:69585426-69601570	https://pubmed.ncbi.nlm.nih.gov/27645772/
BBIP1	10q25.2	1.2	recessive Bardet-Biedl syndrome; protein: BBSome interacting protein 1	many coding regions	https://uswest.ensembl.org/Homo_sapiens/Gene/Summary?db=core;g=ENSG00000214413;r=10:110898730-110919201	https://pubmed.ncbi.nlm.nih.gov/24026985/
CRB1	1q31.3	1.79	recessive retinitis pigmentosa with para-arteriolar preservation of the RPE (PPRPE); recessive retinitis pigmentosa; recessive Leber congenital amaurosis; dominant pigmented paravenous chorioretinal atrophy; protein: crumbs homolog 1	many coding regions	https://uswest.ensembl.org/Homo_sapiens/Gene/Summary?db=core;g=ENSG00000134376;r=1:197268204-197478455	https://pubmed.ncbi.nlm.nih.gov/11389483/
PGK1	Xq21.1	3	X-linked retinitis pigmentosa with myopathy; protein: phosphoglycerate kinase	4812; 2405	https://uswest.ensembl.org/Homo_sapiens/Gene/Summary?db=core;g=ENSG00000102144;r=X:77910739-78129295	https://pubmed.ncbi.nlm.nih.gov/7679780/
ARL2BP	16q13.3	1.16	recessive retinitis pigmentosa; protein: ADP-ribosylation factor-like 2 binding protein	1969; 1416; 547	https://uswest.ensembl.org/Homo_sapiens/Gene/Summary?db=core;g=ENSG00000102931;r=16:57245259-57253635	https://pubmed.ncbi.nlm.nih.gov/23849777/
OFD1	Xp22.2	1.04	X-linked Jobert syndrome; orofaciodigital syndrome 1, Simpson-Golabi-Behmel syndrome 2; X-linked retinitis pigmentosa, severe; protein: oral-facial-digital syndrome 1 protein	3612; 3296	https://uswest.ensembl.org/Homo_sapiens/Gene/Summary?db=core;g=ENSG00000046651;r=X:13734743-13777955	https://pubmed.ncbi.nlm.nih.gov/19800048/
MKKS	20p12.2	1.33	recessive Bardet-Biedl syndrome; protein: McKusick-Kaufman syndrome protein	6714; 6181; 2663	https://uswest.ensembl.org/Homo_sapiens/Gene/Summary?db=core;g=ENSG00000125863;r=20:10401009-10434222	https://pubmed.ncbi.nlm.nih.gov/10973251/
SNRNP200	2q11.2	1.19	dominant retinitis pigmentosa; protein: small nuclear ribonucleoprotein 200kDa (U5)	7194; 4467	https://uswest.ensembl.org/Homo_sapiens/Gene/Summary?db=core;g=ENSG00000144028;r=2:96274338-96321271	https://pubmed.ncbi.nlm.nih.gov/21618346/
PEX2	8q21.13	1.1	recessive Refsum disease, infantile form; protein: peroxisomal membrane protein 2	many coding regions	https://uswest.ensembl.org/Homo_sapiens/Gene/Summary?db=core;g=ENSG00000164751;r=8:76980258-77001044	https://pubmed.ncbi.nlm.nih.gov/1546315/
ENSA	1q21.3	1.01	recessive retinitis pigmentosa; protein: endosulfine alpha protein	many coding regions	https://uswest.ensembl.org/Homo_sapiens/Gene/Summary?db=core;g=ENSG00000143420;r=1:150600851-150629612	https://pubmed.ncbi.nlm.nih.gov/32454406/
PPT1	1p34.2	2.03	recessive syndromic retinopathy; recessive Batten disease; recessive neuronal ceroid lipofuscinosis 1; protein: palmitoyl-protein thioesterase 1	many coding regions	https://uswest.ensembl.org/Homo_sapiens/Gene/Summary?db=core;g=ENSG00000131238;r=1:40072710-40097260	https://pubmed.ncbi.nlm.nih.gov/31578378/
ASRGL1	11q12.3	1.09	recessive retinal degeneration; protein: asparaginase-like protein 1	many coding regions	https://uswest.ensembl.org/Homo_sapiens/Gene/Summary?db=core;g=ENSG00000162174;r=11:62337448-62393412	https://pubmed.ncbi.nlm.nih.gov/27106100/
SPARC	6q14.1	1.31	dominant macular dystrophy, vitelliform; recessive macular dystrophy, vitelliform; dominant retinitis pigmentosa; protein: interphotoreceptor matrix proteoglycan 1	many coding regions	https://uswest.ensembl.org/Homo_sapiens/Gene/Summary?db=core;g=ENSG00000113140;r=5:151661096-151686975	https://pubmed.ncbi.nlm.nih.gov/28644393/
RDH11	14q24.1	4.84	recessive retinitis pigmentosa, syndromic; protein: retinol dehydrogenase 11 (all-trans/9-cis/11-cis)	many coding regions	https://uswest.ensembl.org/Homo_sapiens/Gene/Summary?db=core;g=ENSG00000072042;r=14:67676800-67695793	https://pubmed.ncbi.nlm.nih.gov/24916380/
ESPN	1p36.31	3.47	recessive Usher syndrome; protein: espin protein	many coding regions	https://uswest.ensembl.org/Homo_sapiens/Gene/Summary?db=core;g=ENSG00000187017;r=1:6424776-6461367	https://pubmed.ncbi.nlm.nih.gov/29572253/
ITM2B	13q14.2	26.11	dominant retinal dystrophy; dominant dementia, familial; protein: integral membrane protein 2B	many coding regions	https://uswest.ensembl.org/Homo_sapiens/Gene/Summary?db=core;g=ENSG00000136156;r=13:48232612-48270357	https://pubmed.ncbi.nlm.nih.gov/24026677/
USH1C	11p15.1	1.41	recessive Usher syndrome, Acadian; recessive deafness without retinitis pigmentosa; protein: harmonin	many coding regions	https://uswest.ensembl.org/Homo_sapiens/Gene/Summary?db=core;g=ENSG00000006611;r=11:17493895-1754441	https://pubmed.ncbi.nlm.nih.gov/12107438/
EFEMP1	2p16.1	1.63	dominant radial, macular drusen; dominant Doyne honeycomb retinal degeneration (Malattia Leventinese); protein: EGF-containing fibrillin-like extracellular matrix protein 1 (fibulin 3)	many coding regions	https://uswest.ensembl.org/Homo_sapiens/Gene/Summary?db=core;g=ENSG00000115380;r=2:55865967-55924139	https://pubmed.ncbi.nlm.nih.gov/17666404/
NDP	Xp11.3	1.41	X-linked Norrie disease; familial exudative vitreoretinopathy; Coats disease; protein: Norrie disease protein (norrin)	1719; 1804	https://uswest.ensembl.org/Homo_sapiens/Gene/Summary?db=core;g=ENSG00000124479;r=X:43948776-43973395	https://pubmed.ncbi.nlm.nih.gov/1303235/
TIMP3	22q12.3	2.92	dominant Sorsby's fundus dystrophy; protein: tissue inhibitor of metalloproteinases-3	4597	https://uswest.ensembl.org/Homo_sapiens/Gene/Summary?db=core;g=ENSG00000100234;r=22:32801705-32863041;t=ENST00000266085	https://pubmed.ncbi.nlm.nih.gov/8634721/
RLBP1	15q26.1	34.2	recessive retinitis pigmentosa; recessive Bothnia dystrophy; recessive retinitis punctata albescens; recessive Newfoundland rod-cone dystrophy; protein: retinaldehyde-binding protein 1	1638; 609	https://uswest.ensembl.org/Homo_sapiens/Gene/Summary?db=core;g=ENSG00000140522;r=15:89209869-89221614	https://pubmed.ncbi.nlm.nih.gov/10102298/
RGR	10q23.1	16.58	recessive retinitis pigmentosa; dominant choroidal sclerosis; dominant retinopathy, diffuse and variable; protein: RPE-retinal G protein-coupled receptor	many coding regions	https://uswest.ensembl.org/Homo_sapiens/Gene/Summary?db=core;g=ENSG00000148604;r=10:84230666-84259960	https://pubmed.ncbi.nlm.nih.gov/30347075/
HMX1	4p16.1	1.02	recessive oculoauricular syndrome; protein: H6 family homeobox protein 1	1917; 651	https://uswest.ensembl.org/Homo_sapiens/Gene/Summary?db=core;g=ENSG00000215612;r=4:8846076-8871839	https://pubmed.ncbi.nlm.nih.gov/25574057/
CLRN1	3q25.1	2.86	recessive Usher syndrome, type 3; recessive retinitis pigmentosa; protein: clarin-1	many coding regions	https://uswest.ensembl.org/Homo_sapiens/Gene/Summary?db=core;g=ENSG00000163646;r=3:150926163-150972727	https://pubmed.ncbi.nlm.nih.gov/21310491/
COL9A1	6q13	1.56	recessive Stickler syndrome; dominant multiple epiphyseal dysplasia (MED); protein: collagen, type IX, alpha-1	many coding regions	https://uswest.ensembl.org/Homo_sapiens/Gene/Summary?db=core;g=ENSG00000112280;r=6:70216040-70303084	https://pubmed.ncbi.nlm.nih.gov/16909383/
COL2A1	12q13.11	1.53	dominant Stickler syndrome, type I; dominant bone dysplasias, developmental disorders, osteoarthritic diseases, and syndromic disorders; protein: collagen, type II, alpha 1	5059; 4442	https://uswest.ensembl.org/Homo_sapiens/Gene/Summary?db=core;g=ENSG00000139219;r=12:47972967-48004554	https://pubmed.ncbi.nlm.nih.gov/2896625/
NR2F1	5q15	1.35	dominant optic atrophy with intellectual disability and developmental delay; protein: nuclear receptor subfamily 2 group F member 1	3843; 1427; 1119	https://uswest.ensembl.org/Homo_sapiens/Gene/Summary?db=core;g=ENSG00000175745;r=5:93583222-93594611	https://pubmed.ncbi.nlm.nih.gov/23300014/
MTTP	4q23	2.41	recessive abetalipoproteinemia; protein: microsomal triglyceride transfer protein	many coding regions	https://uswest.ensembl.org/Homo_sapiens/Gene/Summary?db=core;g=ENSG00000138823;r=4:99564081-99623997	https://pubmed.ncbi.nlm.nih.gov/8533758/
KCNJ13	2q37.1	1.69	dominant vitreoretinal degeneration, snowflake; recessive Leber congenital amaurosis; protein: inwardly-rectifying potassium channel subfamily J member 13	many coding regions	https://uswest.ensembl.org/Homo_sapiens/Gene/Summary?db=core;g=ENSG00000115474;r=2:232765802-232776565	https://pubmed.ncbi.nlm.nih.gov/18179896/
