## Supplemental Table 2 for "Lipid nanoparticle-mediated delivery of mRNA into the mouse and human retina and other ocular tissues"

### Sheet: RPE Table
RPE
Symbol	Location	RPE Expression	Diseases; proteins	Coding DNA sequence size	Gene reference	Disease paper
LRAT	4q32.1	15.85	recessive retinitis pigmentosa, severe early-onset; recessive Leber congenital amaurosis; protein: lecithin retinol acyltransferase	4901; 2654; 546	https://uswest.ensembl.org/Homo_sapiens/Gene/Summary?db=core;g=ENSG00000121207;r=4:154626945-154753120	https://pubmed.ncbi.nlm.nih.gov/11133845/
CDH3	16q22.1	2.66	recessive macular dystrophy, juvenile with hypotrichosis; protein: cadherin 3, type 1, placental	many coding regions	https://uswest.ensembl.org/Homo_sapiens/Gene/Summary?db=core;g=ENSG00000062038;r=16:68636189-68727468	https://pubmed.ncbi.nlm.nih.gov/12445216/
SEMA4A	1q22	2.12	dominant retinitis pigmentosa; dominant cone-rod dystrophy; protein: semaphorin 4A	many coding regions	https://uswest.ensembl.org/Homo_sapiens/Gene/Summary?db=core;g=ENSG00000196189;r=1:156147366-156177752	https://pubmed.ncbi.nlm.nih.gov/16199541/
CFH	1q31.3	2.06	age-related macular degeneration, complex etiology; recessive drusen, early-onset; protein: complement factor H	3962; 1658; 1454	https://uswest.ensembl.org/Homo_sapiens/Gene/Summary?db=core;g=ENSG00000000971;r=1:196652043-196747504	https://pubmed.ncbi.nlm.nih.gov/18252232/
TIMP3	22q12.3	100.13	dominant Sorsby's fundus dystrophy; protein: tissue inhibitor of metalloproteinases-3	4597	https://uswest.ensembl.org/Homo_sapiens/Gene/Summary?db=core;g=ENSG00000100234;r=22:32801705-32863041;t=ENST00000266085	https://pubmed.ncbi.nlm.nih.gov/8634721/
KCNJ13	2q37.1	11.92	dominant vitreoretinal degeneration, snowflake; recessive Leber congenital amaurosis; protein: inwardly-rectifying potassium channel subfamily J member 13	many coding regions	https://uswest.ensembl.org/Homo_sapiens/Gene/Summary?db=core;g=ENSG00000115474;r=2:232765802-232776565	https://pubmed.ncbi.nlm.nih.gov/18179896/
EFEMP1	2p16.1	6.23	dominant radial, macular drusen; dominant Doyne honeycomb retinal degeneration (Malattia Leventinese); protein: EGF-containing fibrillin-like extracellular matrix protein 1 (fibulin 3) (many coding regions) https://uswest.ensembl.org/Homo_sapiens/Gene/Sum	many coding regions	https://uswest.ensembl.org/Homo_sapiens/Gene/Summary?db=core;g=ENSG00000115380;r=2:55865967-55924139	https://pubmed.ncbi.nlm.nih.gov/17666404/
RPE65	1p31.2	97.75	recessive Leber congenital amaurosis; recessive retinitis pigmentosa; dominant retinits pigmentosa with choroidal invlovlement; protein: retinal pigment epithelium-specific 65 kD protein	2605	https://uswest.ensembl.org/Homo_sapiens/Gene/Summary?db=core;g=ENSG00000116745;r=1:68428822-68449954;t=ENST00000262340	https://pubmed.ncbi.nlm.nih.gov/9326941/
RGR	10q23.1	42.55	recessive retinitis pigmentosa; dominant choroidal sclerosis; dominant retinopathy, diffuse and variable; protein: RPE-retinal G protein-coupled receptor	many coding regions	https://uswest.ensembl.org/Homo_sapiens/Gene/Summary?db=core;g=ENSG00000148604;r=10:84230666-84259960	https://pubmed.ncbi.nlm.nih.gov/30347075/
TRPM1	15q13.3	6.88	recessive congenital stationary night blindness, complete; protein: transient receptor potential cation channel, subfamily M, member 1 (melastatin)	many coding regions	https://uswest.ensembl.org/Homo_sapiens/Gene/Summary?db=core;g=ENSG00000134160;r=15:31001061-31161273	https://pubmed.ncbi.nlm.nih.gov/19896113/
CNGB3	8q21.3	2.34	recessive achromatopsia Pingelapese; recessive progressive cone dystrophy; protein: cone cyclic nucleotide-gated cation channel beta 3 subunit	4062; 500	https://uswest.ensembl.org/Homo_sapiens/Gene/Summary?db=core;g=ENSG00000170289;r=8:86553977-86743675	https://pubmed.ncbi.nlm.nih.gov/10958649/
BEST1	11q12.3	36.01	dominant macular dystrophy, Best type; dominant vitreoretinochoroidopathy; recessive bestrophinopathy; recessive retinitis pigmentosa; dominant retinitis pigmentosa; protein: bestrophin 1	many coding regions	https://uswest.ensembl.org/Homo_sapiens/Gene/Summary?db=core;g=ENSG00000167995;r=11:61950063-61965515	https://pubmed.ncbi.nlm.nih.gov/18179881/
RLBP1	15q26.1	35.89	recessive retinitis pigmentosa; recessive Bothnia dystrophy; recessive retinitis punctata albescens; recessive Newfoundland rod-cone dystrophy; protein: retinaldehyde-binding protein 1	1638; 609	https://uswest.ensembl.org/Homo_sapiens/Gene/Summary?db=core;g=ENSG00000140522;r=15:89209869-89221614	https://pubmed.ncbi.nlm.nih.gov/10102298/
CYP4V2	4q35.2	1.45	recessive Bietti crystalline corneoretinal dystrophy; recessive retinitis pigmentosa; protein: cytochrome P450 4V2	4657	https://uswest.ensembl.org/Homo_sapiens/Gene/Summary?db=core;g=ENSG00000145476;r=4:186191567-186213463	https://pubmed.ncbi.nlm.nih.gov/15042513/
RDH5	12q13.2	7.81	recessive fundus albipunctatus; recessive cone dystrophy, late onset; protein: 11-cis retinol dehydrogenase 5	many coding regions	https://uswest.ensembl.org/Homo_sapiens/Gene/Summary?db=core;g=ENSG00000135437;r=12:55720367-55724705	https://pubmed.ncbi.nlm.nih.gov/11053295/
SPARC	6q14.1	4.79	dominant macular dystrophy, vitelliform; recessive macular dystrophy, vitelliform; dominant retinitis pigmentosa; protein: interphotoreceptor matrix proteoglycan 1	many coding regions	https://uswest.ensembl.org/Homo_sapiens/Gene/Summary?db=core;g=ENSG00000113140;r=5:151661096-151686975	https://pubmed.ncbi.nlm.nih.gov/28644393/
PLA2G5	1p36.13-p36.12	5.75	recessive benign fleck retina; protein: phospholipase A2 group V	1918	https://uswest.ensembl.org/Homo_sapiens/Gene/Summary?db=core;g=ENSG00000127472;r=1:20028179-20091911	https://pubmed.ncbi.nlm.nih.gov/22137173/
ITM2B	13q14.2	29.17	dominant retinal dystrophy; dominant dementia, familial; protein: integral membrane protein 2B	many coding regions	https://uswest.ensembl.org/Homo_sapiens/Gene/Summary?db=core;g=ENSG00000136156;r=13:48232612-48270357	https://pubmed.ncbi.nlm.nih.gov/24026677/
RDH11	14q24.1	8.4	recessive retinitis pigmentosa, syndromic; protein: retinol dehydrogenase 11 (all-trans/9-cis/11-cis)	many coding regions	https://uswest.ensembl.org/Homo_sapiens/Gene/Summary?db=core;g=ENSG00000072042;r=14:67676800-67695793	https://pubmed.ncbi.nlm.nih.gov/24916380/
ABCA4	1p22.1	4.25	recessive Stargardt disease, juvenile and late onset; recessive macular dystrophy; recessive retinitis pigmentosa; recessive fundus flavimaculatus; recessive cone-rod dystrophy; protein: ATP-binding cassette transporter - retinal	7328; 3105	https://uswest.ensembl.org/Homo_sapiens/Gene/Summary?db=core;g=ENSG00000198691;r=1:93992834-94121148	https://pubmed.ncbi.nlm.nih.gov/9295268/
ACBD5	10p12.1	1.33	recessive cone-rod dystrophy with psychomotor delay; protein: acyl-CoA binding domain containing protein 5	many coding regions	https://uswest.ensembl.org/Homo_sapiens/Gene/Summary?db=core;g=ENSG00000107897;r=10:27168135-27243046	https://pubmed.ncbi.nlm.nih.gov/23105016/
OAT	10q26.13	1.09	recessive gyrate atrophy; protein: ornithine aminotransferase	2039; 1864	https://uswest.ensembl.org/Homo_sapiens/Gene/Summary?db=core;g=ENSG00000065154;r=10:124397303-124418976	https://pubmed.ncbi.nlm.nih.gov/270753/
OTX2	14q22.3	3.51	dominant Leber congenital amaurosis and pituitary dysfunction; recessive microphthalmia; dominant pattern dystrophy; protein: orthodenticle homeobox 2 protein	many coding regions	https://uswest.ensembl.org/Homo_sapiens/Gene/Summary?db=core;g=ENSG00000165588;r=14:56799905-56816693	https://pubmed.ncbi.nlm.nih.gov/25293953/
PPT1	1p34.2	1.47	recessive syndromic retinopathy; recessive Batten disease; recessive neuronal ceroid lipofuscinosis 1; protein: palmitoyl-protein thioesterase 1	many coding regions	https://uswest.ensembl.org/Homo_sapiens/Gene/Summary?db=core;g=ENSG00000131238;r=1:40072710-40097260	https://pubmed.ncbi.nlm.nih.gov/31578378/
HTRA1	10q26.13	4.04	age-related macular degeneration, complex etiology; protein: HtrA serine peptidase 1	2091; 1665; 1665	https://uswest.ensembl.org/Homo_sapiens/Gene/Summary?db=core;g=ENSG00000166033;r=10:122458551-122514907	https://pubmed.ncbi.nlm.nih.gov/17053108/
ACO2	22q13.2	1.62	recessive optic atrophy; recessive cerebellar degeneration with optic atrophy; protein: aconitase 2 (mitochondrial)	many coding regions	https://uswest.ensembl.org/Homo_sapiens/Gene/Summary?db=core;g=ENSG00000100412;r=22:41447830-41529273	https://pubmed.ncbi.nlm.nih.gov/29564393/
ENSA	1q21.3	1.29	recessive retinitis pigmentosa; protein: endosulfine alpha protein	many coding regions	https://uswest.ensembl.org/Homo_sapiens/Gene/Summary?db=core;g=ENSG00000143420;r=1:150600851-150629612	https://pubmed.ncbi.nlm.nih.gov/32454406/
